# Quantifying evolutionary constraints on the intronic branch point sequence in the bovine and human genome

**DOI:** 10.1101/2021.03.26.437175

**Authors:** Naveen Kumar Kadri, Xena Marie Mapel, Hubert Pausch

## Abstract

The branch point sequence is a cis-acting intronic motif required for mRNA splicing. Despite their functional importance, branch point sequences are not routinely annotated. Here we predict branch point sequences in 179,476 bovine introns and investigate their variability using a catalogue of 29.4 million variants detected in 266 cattle genomes. We localize the bovine branch point within a degenerate heptamer “nnyTrAy”. An adenine residue at position 6, that acts as branch point, and a thymine residue at position 4 of the heptamer are more strongly depleted for mutations than coding sequences suggesting extreme purifying selection. We provide evidence that mutations affecting these evolutionarily constrained residues lead to alternative splicing. We confirm evolutionary constraints on branch point sequences using a catalogue of 115 million SNPs established from 3,942 human genomes of the gnomAD database.
