## Supplementalry_Data_2 for "Quantifying evolutionary constraints on the intronic branch point sequence in the bovine and human genome"

ENA_SRA_Id	Breed
SAMEA4644754	Brown Swiss
SAMEA4644755	Brown Swiss
SAMEA5159784	Brown Swiss
SAMEA6272111	Brown Swiss
SAMEA5159798	Brown Swiss
SAMEA4644756	Brown Swiss
SAMEA5159786	Brown Swiss
SAMEA4644765	Brown Swiss
SAMEA5159793	Brown Swiss
SAMEA5159781	Brown Swiss
SAMEA5159761	Brown Swiss
SAMEA6272108	Brown Swiss
SAMEA7573636	Brown Swiss
SAMEA5159787	Brown Swiss
SAMEA6163186	Brown Swiss
SAMEA4644728	Brown Swiss
SAMEA5159780	Brown Swiss
SAMEA6163185	Brown Swiss
SAMEA5159861	Brown Swiss
SAMEA5159778	Brown Swiss
SAMEA19314418	Brown Swiss
SAMEA5159865	Brown Swiss
SAMEA5159866	Brown Swiss
SAMEA5159867	Brown Swiss
SAMEA5159868	Brown Swiss
SAMEA32981668	Brown Swiss
SAMEA5714976	Brown Swiss
SAMEA6272116	Brown Swiss
SAMEA6163187	Brown Swiss
SAMEA5159847	Brown Swiss
SAMEA4644766	Brown Swiss
SAMEA4644742	Brown Swiss
SAMEA4644758	Brown Swiss
SAMEA5159772	Brown Swiss
SAMEA5159783	Brown Swiss
SAMEA5159785	Brown Swiss
SAMEA4644762	Brown Swiss
SAMEA4644763	Brown Swiss
SAMEA5159782	Brown Swiss
SAMEA7573543	Brown Swiss
SAMEA7573639	Brown Swiss
SAMEA7573642	Brown Swiss
SAMEA7573647	Brown Swiss
SAMEA32982418	Brown Swiss
SAMEA5159797	Brown Swiss
SAMEA5159769	Brown Swiss
SAMEA6272095	Brown Swiss
SAMEA6272096	Brown Swiss
SAMEA6272098	Brown Swiss
SAMEA6272099	Brown Swiss
SAMEA6272105	Brown Swiss
SAMEA6272106	Brown Swiss
SAMEA7573573	Brown Swiss
SAMEA7573578	Brown Swiss
SAMEA5415485	Brown Swiss
SAMEA4644727	Brown Swiss
SAMEA6163188	Brown Swiss
SAMEA7573599	Brown Swiss
SAMEA5415486	Brown Swiss
SAMEA5159863	Brown Swiss
SAMEA4644769	Brown Swiss
SAMEA5415489	Brown Swiss
SAMEA5714979	Brown Swiss
SAMEA5159853	Brown Swiss
SAMEA5415488	Brown Swiss
SAMEA5159869	Brown Swiss
SAMEA5159870	Brown Swiss
SAMEA4644757	Brown Swiss
SAMEA4644739	Brown Swiss
SAMEA7573592	Brown Swiss
SAMEA4644741	Brown Swiss
SAMEA5159875	Brown Swiss
SAMEA5159885	Brown Swiss
SAMEA4644743	Brown Swiss
SAMEA6163193	Brown Swiss
SAMEA7573539	Brown Swiss
SAMEA7573540	Brown Swiss
SAMEA7573624	Brown Swiss
SAMEA7573632	Brown Swiss
SAMEA7015108	Brown Swiss
SAMEA7573544	Brown Swiss
SAMEA7573545	Brown Swiss
SAMEA7573546	Brown Swiss
SAMEA7573549	Brown Swiss
SAMEA6163189	Brown Swiss
SAMEA6163190	Brown Swiss
SAMEA6163192	Brown Swiss
SAMEA6163199	Brown Swiss
SAMEA6163194	Brown Swiss
SAMEA6163195	Brown Swiss
SAMEA19847668	Brown Swiss
SAMEA32997418	Brown Swiss
SAMEA5714971	Brown Swiss
SAMEA32980918	Brown Swiss
SAMEA5159871	Brown Swiss
SAMEA5159872	Brown Swiss
SAMEA5159873	Brown Swiss
SAMEA5159874	Brown Swiss
SAMEA7573607	Brown Swiss
SAMEA5564716	Brown Swiss
SAMEA7573556	Brown Swiss
SAMEA7573616	Brown Swiss
SAMEA7589753	Brown Swiss
SAMEA7573562	Brown Swiss
SAMEA7573541	Brown Swiss
SAMEA7573542	Brown Swiss
SAMEA7573548	Brown Swiss
SAMEA7573551	Brown Swiss
SAMEA7573555	Brown Swiss
SAMEA7573567	Brown Swiss
SAMEA7573559	Brown Swiss
SAMEA7573561	Brown Swiss
SAMEA7589746	Brown Swiss
SAMEA7589751	Brown Swiss
SAMEA7573570	Brown Swiss
SAMEA5159864	Brown Swiss
SAMEA7589752	Brown Swiss x Nellore
SAMEA6272132	Fleckvieh
SAMN02671626	Fleckvieh
SAMEA6272129	Fleckvieh
SAMEA6272131	Fleckvieh
SAMEA7589754	Fleckvieh
SAMN10598569	Hereford
SAMN02843090	Hereford
SAMN10598566	Hereford
SAMN02843068	Hereford
SAMN10598559	Hereford
SAMN02843113	Hereford
SAMN02843133	Hereford
SAMN10598556	Hereford
SAMN02842709	Hereford
SAMN10598560	Hereford
SAMN10598563	Hereford
SAMN10598576	Hereford
SAMN10598574	Hereford
SAMN02671731	Holstein
SAMN02671590	Holstein
SAMN02671582	Holstein
SAMEA6528904	Holstein
SAMN02671574	Holstein
SAMN02671578	Holstein
SAMEA6528906	Holstein
SAMN02671592	Holstein
SAMN02671596	Holstein
SAMN02671477	Holstein
SAMN02671483	Holstein
SAMN02671613	Holstein
SAMN02671615	Holstein
SAMN02671619	Holstein
SAMN02671725	Holstein
SAMN02671729	Holstein
SAMN02671584	Holstein
SAMEA6528905	Holstein
SAMN02671588	Holstein
SAMEA7015110	Holstein
SAMEA6528907	Holstein
SAMEA6528908	Holstein
SAMEA6528909	Holstein
SAMEA7015112	Holstein
SAMEA7015113	Holstein
SAMEA7015115	Holstein
SAMN02671586	Holstein
SAMEA5064547	Norwegian Red Cattle
SAMEA5064546	Norwegian Red Cattle
SAMEA4827645	Original Braunvieh
SAMEA4827646	Original Braunvieh
SAMEA4827647	Original Braunvieh
SAMEA4827649	Original Braunvieh
SAMEA4827651	Original Braunvieh
SAMEA4827655	Original Braunvieh
SAMEA4827656	Original Braunvieh
SAMEA4827662	Original Braunvieh
SAMEA4827663	Original Braunvieh
SAMEA4827664	Original Braunvieh
SAMEA4827665	Original Braunvieh
SAMEA4827666	Original Braunvieh
SAMEA4827669	Original Braunvieh
SAMEA4827670	Original Braunvieh
SAMEA4827671	Original Braunvieh
SAMEA4827674	Original Braunvieh
SAMEA5059743	Original Braunvieh
SAMEA4644749	Original Braunvieh
SAMEA4644750	Original Braunvieh
SAMEA5159849	Original Braunvieh
SAMEA5159850	Original Braunvieh
SAMEA4644764	Original Braunvieh
SAMEA4644730	Original Braunvieh
SAMEA4644734	Original Braunvieh
SAMEA7589747	Original Braunvieh
SAMEA5714974	Original Braunvieh
SAMEA6272084	Original Braunvieh
SAMEA6272083	Original Braunvieh
SAMEA6272082	Original Braunvieh
SAMEA6528889	Original Braunvieh
SAMEA6528890	Original Braunvieh
SAMEA6528891	Original Braunvieh
SAMEA5159795	Original Braunvieh
SAMEA5159796	Original Braunvieh
SAMEA5159794	Original Braunvieh
SAMEA5159886	Original Braunvieh
SAMEA6272119	Original Braunvieh
SAMEA6272118	Original Braunvieh
SAMEA6272120	Original Braunvieh
SAMEA4644740	Original Braunvieh
SAMEA6272126	Original Braunvieh
SAMEA6272124	Original Braunvieh
SAMEA4644768	Original Braunvieh
SAMEA5564728	Original Braunvieh
SAMEA5159843	Original Braunvieh
SAMEA5159848	Original Braunvieh
SAMEA6528892	Original Braunvieh
SAMEA6528894	Original Braunvieh
SAMEA6528895	Original Braunvieh
SAMEA6272121	Original Braunvieh
SAMEA6272123	Original Braunvieh
SAMEA5714972	Original Braunvieh
SAMEA7589748	Original Braunvieh
SAMEA7589750	Original Braunvieh
SAMEA6528886	Original Braunvieh
SAMEA6272127	Original Braunvieh
SAMEA6272125	Original Braunvieh
SAMEA5714975	Original Braunvieh
SAMEA5159837	Original Braunvieh
SAMEA5564727	Original Braunvieh
SAMEA6528888	Original Braunvieh
SAMEA7589749	Original Braunvieh
SAMEA5564726	Original Braunvieh
SAMN05216096	Original Braunvieh USA
SAMN05216095	Original Braunvieh USA
SAMEA5564725	Simmental
SAMEA5564723	Simmental
SAMEA5564724	Simmental
SAMEA5564715	Simmental
SAMEA5564717	Simmental
SAMEA5564718	Simmental
SAMEA5564719	Simmental
SAMEA5564720	Simmental
SAMEA5564721	Simmental
SAMEA5564722	Simmental
SAMEA5159887	Tyrolean Grey
SAMEA5159888	Tyrolean Grey
SAMEA7589763	Tyrolean Grey
SAMEA7589756	Tyrolean Grey
SAMEA5564732	Tyrolean Grey
SAMEA5716181	Tyrolean Grey
SAMEA7589761	Tyrolean Grey
SAMEA5564736	Tyrolean Grey
SAMEA5159889	Tyrolean Grey
SAMEA2357050	Tyrolean Grey
SAMEA5564735	Tyrolean Grey
SAMEA7015117	Tyrolean Grey
SAMEA7015118	Tyrolean Grey
SAMEA7015119	Tyrolean Grey
SAMEA7015116	Tyrolean Grey
SAMEA7015121	Tyrolean Grey
SAMEA5714981	Tyrolean Grey
SAMEA5564733	Tyrolean Grey
SAMEA7015120	Tyrolean Grey
SAMEA7589757	Tyrolean Grey
SAMEA7589758	Tyrolean Grey
SAMEA7589762	Tyrolean Grey
SAMEA7589755	Tyrolean Grey
SAMEA7589760	Tyrolean Grey
SAMEA7589759	Tyrolean Grey
http://server1.intrepidbio.com/FeatureBrowser/bamfilereader/record/-4950129490802014237/7919633548.bam	Wagyu
http://server1.intrepidbio.com/FeatureBrowser/bamfilereader/record/-4950129490802014237/7919633535.bam	Wagyu
