## Supplementalry_Data_3 for "Quantifying evolutionary constraints on the intronic branch point sequence in the bovine and human genome"

### Sheet: Sheet1
Animal-#		DNA samples				RNA samples
		Primary study Accession	primary sample accession	secondary sample accession		Primary study Accession	primary sample accession	secondary sample accession
1		PRJEB28191	ERS7262712	SAMEA9539940		PRJEB46995	ERS7263308	SAMEA9540537
2		PRJEB28191	ERS7262713	SAMEA9539941		PRJEB46995	ERS7263309	SAMEA9540538
3		PRJEB28191	ERS7262714	SAMEA9539942		PRJEB46995	ERS7263310	SAMEA9540539
4		PRJEB28191	ERS7262715	SAMEA9539943		PRJEB46995	ERS7263311	SAMEA9540540
5		PRJEB28191	ERS7262716	SAMEA9539944		PRJEB46995	ERS7263312	SAMEA9540541
6		PRJEB28191	ERS7262717	SAMEA9539945		PRJEB46995	ERS7263313	SAMEA9540542
7		PRJEB28191	ERS7262718	SAMEA9539946		PRJEB46995	ERS7263314	SAMEA9540543
8		PRJEB28191	ERS7262719	SAMEA9539947		PRJEB46995	ERS7263315	SAMEA9540544
9		PRJEB28191	ERS7262720	SAMEA9539948		PRJEB46995	ERS7263316	SAMEA9540545
10		PRJEB28191	ERS7262721	SAMEA9539949		PRJEB46995	ERS7263317	SAMEA9540546
11		PRJEB28191	ERS7262722	SAMEA9539950		PRJEB46995	ERS7263318	SAMEA9540547
12		PRJEB28191	ERS7262723	SAMEA9539951		PRJEB46995	ERS7263319	SAMEA9540548
13		PRJEB28191	ERS7262724	SAMEA9539952		PRJEB46995	ERS7263320	SAMEA9540549
14		PRJEB28191	ERS7262725	SAMEA9539953		PRJEB46995	ERS7263321	SAMEA9540550
15		PRJEB28191	ERS7262726	SAMEA9539954		PRJEB46995	ERS7263322	SAMEA9540551
16		PRJEB28191	ERS7262727	SAMEA9539955		PRJEB46995	ERS7263323	SAMEA9540552
17		PRJEB28191	ERS7262728	SAMEA9539956		PRJEB46995	ERS7263324	SAMEA9540553
18		PRJEB28191	ERS7262729	SAMEA9539957		PRJEB46995	ERS7263325	SAMEA9540554
19		PRJEB28191	ERS7262730	SAMEA9539958		PRJEB46995	ERS7263326	SAMEA9540555
20		PRJEB28191	ERS7262731	SAMEA9539959		PRJEB46995	ERS7263327	SAMEA9540556
21		PRJEB28191	ERS7262732	SAMEA9539960		PRJEB46995	ERS7263328	SAMEA9540557
22		PRJEB28191	ERS7262733	SAMEA9539961		PRJEB46995	ERS7263329	SAMEA9540558
23		PRJEB28191	ERS7262734	SAMEA9539962		PRJEB46995	ERS7263330	SAMEA9540559
24		PRJEB28191	ERS7262735	SAMEA9539963		PRJEB46995	ERS7263331	SAMEA9540560
25		PRJEB28191	ERS7262736	SAMEA9539964		PRJEB46995	ERS7263332	SAMEA9540561
26		PRJEB28191	ERS7262737	SAMEA9539965		PRJEB46995	ERS7263333	SAMEA9540562
27		PRJEB28191	ERS7262738	SAMEA9539966		PRJEB46995	ERS7263334	SAMEA9540563
28		PRJEB28191	ERS7262739	SAMEA9539967		PRJEB46995	ERS7263335	SAMEA9540564
29		PRJEB28191	ERS7262740	SAMEA9539968		PRJEB46995	ERS7263336	SAMEA9540565
30		PRJEB28191	ERS7262741	SAMEA9539969		PRJEB46995	ERS7263337	SAMEA9540566
31		PRJEB28191	ERS7262742	SAMEA9539970		PRJEB46995	ERS7263338	SAMEA9540567
32		PRJEB28191	ERS7262743	SAMEA9539971		PRJEB46995	ERS7263339	SAMEA9540568
33		PRJEB28191	ERS7262744	SAMEA9539972		PRJEB46995	ERS7263340	SAMEA9540569
34		PRJEB28191	ERS7262745	SAMEA9539973		PRJEB46995	ERS7263341	SAMEA9540570
35		PRJEB28191	ERS7262746	SAMEA9539974		PRJEB46995	ERS7263342	SAMEA9540571
36		PRJEB28191	ERS7262747	SAMEA9539975		PRJEB46995	ERS7263343	SAMEA9540572
37		PRJEB28191	ERS7262748	SAMEA9539976		PRJEB46995	ERS7263344	SAMEA9540573
38		PRJEB28191	ERS7262749	SAMEA9539977		PRJEB46995	ERS7263345	SAMEA9540574
39		PRJEB28191	ERS7262750	SAMEA9539978		PRJEB46995	ERS7263346	SAMEA9540575
40		PRJEB28191	ERS7262751	SAMEA9539979		PRJEB46995	ERS7263347	SAMEA9540576
41		PRJEB28191	ERS7262752	SAMEA9539980		PRJEB46995	ERS7263348	SAMEA9540577
42		PRJEB28191	ERS7262753	SAMEA9539981		PRJEB46995	ERS7263349	SAMEA9540578
43		PRJEB28191	ERS7262754	SAMEA9539982		PRJEB46995	ERS7263350	SAMEA9540579
44		PRJEB28191	ERS7262755	SAMEA9539983		PRJEB46995	ERS7263351	SAMEA9540580
45		PRJEB28191	ERS7262756	SAMEA9539984		PRJEB46995	ERS7263352	SAMEA9540581
46		PRJEB28191	ERS7262757	SAMEA9539985		PRJEB46995	ERS7263353	SAMEA9540582
47		PRJEB28191	ERS7262758	SAMEA9539986		PRJEB46995	ERS7263354	SAMEA9540583
48		PRJEB28191	ERS7262759	SAMEA9539987		PRJEB46995	ERS7263355	SAMEA9540584
49		PRJEB28191	ERS7262760	SAMEA9539988		PRJEB46995	ERS7263356	SAMEA9540585
50		PRJEB28191	ERS7262761	SAMEA9539989		PRJEB46995	ERS7263357	SAMEA9540586
51		PRJEB28191	ERS7262762	SAMEA9539990		PRJEB46995	ERS7263358	SAMEA9540587
52		PRJEB28191	ERS7262763	SAMEA9539991		PRJEB46995	ERS7263359	SAMEA9540588
53		PRJEB28191	ERS7262764	SAMEA9539992		PRJEB46995	ERS7263360	SAMEA9540589
54		PRJEB28191	ERS7262765	SAMEA9539993		PRJEB46995	ERS7263361	SAMEA9540590
55		PRJEB28191	ERS7262766	SAMEA9539994		PRJEB46995	ERS7263362	SAMEA9540591
56		PRJEB28191	ERS7262767	SAMEA9539995		PRJEB46995	ERS7263363	SAMEA9540592
57		PRJEB28191	ERS7262768	SAMEA9539996		PRJEB46995	ERS7263364	SAMEA9540593
58		PRJEB28191	ERS7262769	SAMEA9539997		PRJEB46995	ERS7263365	SAMEA9540594
59		PRJEB28191	ERS7262770	SAMEA9539998		PRJEB46995	ERS7263366	SAMEA9540595
60		PRJEB28191	ERS7262771	SAMEA9539999		PRJEB46995	ERS7263367	SAMEA9540596
61		PRJEB28191	ERS7262772	SAMEA9540000		PRJEB46995	ERS7263368	SAMEA9540597
62		PRJEB28191	ERS7262773	SAMEA9540001		PRJEB46995	ERS7263369	SAMEA9540598
63		PRJEB28191	ERS7262774	SAMEA9540002		PRJEB46995	ERS7263370	SAMEA9540599
64		PRJEB28191	ERS7262775	SAMEA9540003		PRJEB46995	ERS7263371	SAMEA9540600
65		PRJEB28191	ERS7262776	SAMEA9540004		PRJEB46995	ERS7263372	SAMEA9540601
66		PRJEB28191	ERS7262777	SAMEA9540005		PRJEB46995	ERS7263373	SAMEA9540602
67		PRJEB28191	ERS7262778	SAMEA9540006		PRJEB46995	ERS7263374	SAMEA9540603
68		PRJEB28191	ERS7262779	SAMEA9540007		PRJEB46995	ERS7263375	SAMEA9540604
69		PRJEB28191	ERS7262780	SAMEA9540008		PRJEB46995	ERS7263376	SAMEA9540605
70		PRJEB28191	ERS7262781	SAMEA9540009		PRJEB46995	ERS7263377	SAMEA9540606
71		PRJEB28191	ERS7262782	SAMEA9540010		PRJEB46995	ERS7263378	SAMEA9540607
72		PRJEB28191	ERS7262783	SAMEA9540011		PRJEB46995	ERS7263379	SAMEA9540608
73		PRJEB28191	ERS7262784	SAMEA9540012		PRJEB46995	ERS7263380	SAMEA9540609
74		PRJEB28191	ERS7262785	SAMEA9540013		PRJEB46995	ERS7263381	SAMEA9540610
75		PRJEB28191	ERS7262786	SAMEA9540014		PRJEB46995	ERS7263382	SAMEA9540611
76		PRJEB28191	ERS7262787	SAMEA9540015		PRJEB46995	ERS7263383	SAMEA9540612
